# Widespread dysregulation of mRNA splicing implicates RNA processing in the development and progression of Huntington’s disease

**DOI:** 10.1101/2022.11.30.518612

**Authors:** Vincent Tano, Kagistia Hana Utami, Nur Amirah Binte Mohammad Yusof, Mahmoud A Pouladi, Sarah R Langley

## Abstract

In Huntington’s disease (HD), a CAG repeat expansion mutation in the *HTT* gene drives a gain-of-function toxicity that disrupts mRNA processing. Although widespread dysregulation of gene splicing in the striatum has been shown in human HD post-mortem brain tissue, post-mortem analyses are likely confounded by cell type composition changes due to neuronal loss and astrogliosis in late stage HD. This limits the ability to identify dysregulation related to early pathogenesis. To study alternative splicing changes in early HD, we performed RNA-sequencing analysis in an established isogenic HD neuronal cell model. We report cell type-associated and CAG length-dependent splicing changes, and find an enrichment of RNA processing genes coupled with neuronal function-related genes showing mutant *HTT*-associated splicing changes. Comparison with post-mortem data also identified splicing events associated with early pathogenesis that persist to later stages of disease. In summary, our results highlight splicing dysregulation in RNA processing genes in early and late-stage HD, which may lead to disrupted neuronal function and neuropathology.
