## Supplementary Table 6 for "Widespread dysregulation of mRNA splicing implicates RNA processing in the development and progression of Huntington’s disease"

### Sheet: qpcr.primers
Supplementary Table 6. Primers used for Real time quantitative PCR validation
S/N	Gene	Target	Forward	Reverse
01	ABI2	ENST00000261018 exon 4	CATAAGATTATTGCTCCAGCCAACC	AAATCTAAGCAACCACTTTACTCCA
02	ABI2	Constitutive exon	CTGTGAATCAAAGAAATCGAACTTAC	GATGGAGTAGGAACAGCAATAGGAA
03	DNM1L	ENST00000549701 exon 15	AACACAAAACATCCAGACTTTGCTG	CCAAAGCACTTGGAACTTTAGAAGAC
04	DNM1L	Constitutive exon	TGCATCACATCAGAGATTGTTTACC	AATGTCAATAGTGTTAAGGCCACCA
05	PLXNB1	ENST00000296440 novel exon	CCACCATCTCATCACAGAGCAA	TGTACTTGTAGAGTTCATGCAGGG
06	PLXNB1	Constitutive exon	CAAACTTCTGTATGCACGGGACATT	TTCAGCCAGGACAGAGTTCATC
07	PTPRF	ENST00000414879 exon 13	TCCTCTAAGGATGAGCAGTCGAT	AACTGGGGACACTGGAACCT
08	PTPRF	Constitutive exon	CAACGATGGCCTCAAGTTCTCC	TTCACCTCCAGGTTTGAATTCTCC
09	SETX	ENST00000477049 novel exon	GTATTGGGACGGAGAATTCCTGG	CTCAAATGTCCGAGGATGAAGAGG
10	SETX	Constitutive exon	ATAACTCATTACAAGGCCCAGAAGA	CTATTTGCTCTGACACACGTAACAA
11	SF3B1	ENST00000409915 exon 5	AAAGGCACGAAAGTGAGGGAAAA	TTCTTTAGTCAAGTGTTGTTCTCGC
12	SF3B1	Constitutive exon	TGTGTGTTCGAGTGGACAAAATG	CTTGCCTTGAATTTCTCGAATCTGT
13	SRSF2	ENST00000585202 novel exon	GATTTGGATATTTGAGGCGCAGTT	CAATCGGGAGAAAACAGGAAACAG
14	SRSF2	Constitutive exon	GGAGTCGTTCCAGGTCTCGC	CTTGGACTTGGACCTTCGTGC
15	U2AF2	ENST00000592874 exon 3	CTACCATCGTCGAAGGAGGC	AAAGGCAAAATTCTTGTCCTGGTTA
16	U2AF2	Constitutive exon	CTTCCAGGGCCAGTCACTAAAGAT	TCATCGTTCAGGTAGTTGGGTAAG
17	PUF60	ENST00000526683 exon 5	CTTTGCAATCGATGGCGGCTC	CTCCCCCAGCTCATAGTAGATAGA
18	PUF60	Constitutive exon	GAGACAAATGGAAACCTCCACA	CACTCTTGATGCTCTGCTCCAT
19	SNRNP70	ENST00000601065 exon 8	TACACATGGTCTACAGTAAGCGGTC	AAGCGGCATACACTGAGGTG
20	SNRNP70	Constitutive exon	CTCCAACTCGTGCTGAAACCC	TGAGCATTGGGATCATTGTGAGG
21	CARM1	ENST00000327064 exon 15	CTATGACTTGAGCAGTGTTATTGCC	AATCCCCGTGTTGGCTAAAGGAAT
22	CARM1	Constitutive exon	CAGAACATGATGCAGGACTACGTG	GCCACAGCCAACATCAAGAAC
23	DNMT3B	ENST00000328111 novel exon	CAGTGGTTAATAAGTCGAAGGTGC	CTCCGCCTCCGTATTTCCTTG
24	DNMT3B	Constitutive exon	ATGGGAAGGAGTTTGGAATAGGGG	ATGGTACATGGCTTTTCGATAGGA
25	FUBP1	ENST00000421641 exon 3	TGTTAGCTGAGAGGAAGTCTCTGAA	TGTCCCCCATAACCATAGTCATTT
26	FUBP1	Constitutive exon	TTTAGAAGATGGAGATGGCTCTTGG	TTTGAGGAGCAACTTTCTTAGCATC
27	MGRN1	ENST00000262370 exon 12	CTGTCCCCCGTGTCCTTCAG	TTTTAAAGGGACAAGAGTGCTCATC
28	MGRN1	Constitutive exon	GTTACCTCTTTGGAGAGAACATGGA	CTGGCAGTAGATGGTGATGGC
